# Specification and epigenetic resetting of the pig germline exhibit conservation with the human lineage

**DOI:** 10.1101/2020.08.07.241075

**Authors:** Qifan Zhu, Fei Sang, Sarah Withey, Walfred Tang, Sabine Dietmann, Doris Klisch, Priscila Ramos-Ibeas, Haixin Zhang, Cristina E. Requena, Petra Hajkova, Matt Loose, M. Azim Surani, Ramiro Alberio

## Abstract

Investigations on the human germline and programming are challenging due to limited access to embryonic material. However, the pig as a model may provide insight on transcriptional network and epigenetic reprogramming applicable to both species. Here we show that during the pre- and early migratory stages pig primordial germ cells (PGCs) initiate large-scale epigenetic reprogramming, including DNA demethylation involving TET-mediated hydroxylation and potentially base excision repair (BER). There is also macroH2A1 depletion and increased H3K27me3, as well as X chromosome reactivation (XCR) in females. Concomitantly, there is dampening of glycolytic metabolism genes and re-expression of some pluripotency genes like those in preimplantation embryos. We identified evolutionarily young transposable elements and gene coding regions resistant to DNA demethylation in acutely hypomethylated gonadal PGCs, with potential for transgenerational epigenetic inheritance. Detailed insights into the pig germline will likely contribute significantly to advances in human germline biology, including *in vitro* gametogenesis.
