## Supplementary material for "Specification and epigenetic resetting of the pig germline exhibit conservation with the human lineage": Suppl. Table 1

### Sheet: Sample list
Description	Cell Type	Pooled/Single Embryo	Isolation	Number of Cells
scRNA-seq
E14 Pig Embryo	PGC	pooled	FACS	17
	Soma	pooled	FACS	89
E31 Pig Embryo	PGC	pooled	FACS	22
PBAT
Wk5 (E35) Female Pig Embryo 1	PGC	Single	FACS	5000
Wk5 (E35) Female Pig Embryo 2	PGC	Single	FACS	7778
Wk5 (E35) Female Pig Embryo 3	Soma	Single	FACS	5000
Wk5 (E35) Male Pig Embryo 1	PGC	Single	FACS	5139
	Soma	Single	FACS	5000
Wk5 (E35) Male Pig Embryo 2	PGC	Single	FACS	6760
LC-MS
Pig Samples
E11 pig Epiblast 1	Epiblast	pooled	Dissection	/
E11 pig Epiblast 2	Epiblast	pooled	Dissection	/
E11 pig Epiblast 3	Epiblast	pooled	Dissection	/
E14 Pig PGC 1	PGC	pooled	FACS	1120
E14 Pig PGC 2	PGC	pooled	FACS	660
E14 Pig PGC 3	PGC	pooled	FACS	841
E14 Pig Soma 1	Soma	pooled	FACS	5000
E14 Pig Soma 2	Soma	pooled	FACS	>5000
Wk6 Pig PGC 1	PGC	pooled	FACS	7790
Wk6 Pig PGC 2	PGC	pooled	FACS	8210
Wk6 Pig Soma 1	Soma	pooled	FACS	5000
Wk6 Pig Soma 2	Soma	pooled	FACS	5000
Human Samples
hPGCLC rep1	PGC	/	FACS	1000
hPGCLC rep2	PGC	/	FACS	1000
hPGCLC rep3	PGC	/	FACS	500
soma rep1 (induction)	Soma	/	FACS	1000
soma rep2 (induction)	Soma	/	FACS	1000
Wk7 (E51) hPGC	PGC	Single	FACS	1722
Wk7 (E48) hPGC	PGC	Single	FACS	1302
Wk7 (E51) hSoma	Soma	Single	FACS	10000
Wk7 (E48) hSoma	Soma	Single	FACS	10000
hESC (H9) rep1	ESC	/	/	>2 million
hESC (H9) rep2	ESC	/	/	>1 million
