## Supplementary material for "Specification and epigenetic resetting of the pig germline exhibit conservation with the human lineage": Suppl. Table 3

### Sheet: Sheet1
In this sheet, DEGs between PGC and Soma with adjust.p_val <= 0.05 are compared between pig and monkey, and same terms (gene names) with same trend (i.e. upregulated or downregulated in both pPGC and cyPGC) are extract.
	Pig						Monkey
	p_val	avg_logFC	pct.1	pct.2	p_val_adj		p_val	avg_logFC	pct.1	pct.2	p_val_adj
NANOG	1.25e-26	6.06941	1	0.045	3.24e-22		7.4e-15	1.541	1	0.912	1.45e-10
NANOS3	5.76e-24	5.30456	0.949	0.067	1.49e-19		7.07e-17	2.51501	0.977	0.158	1.39e-12
IL6R	3.43e-20	4.21176	0.923	0.112	8.89e-16		1.21e-15	3.03185	1	0.825	2.37e-11
KIT	7.37e-20	4.01346	1	0.551	1.91e-15		1.49e-14	1.89779	1	0.719	2.93e-10
TPM4	2.31e-19	-3.75874	0.41	1	5.97e-15		5.75e-12	-1.28748	1	1	1.13e-07
MKRN1	5.9e-19	1.82573	1	0.966	1.53e-14		3.35e-12	1.07465	1	0.982	6.57e-08
PTMA	7.8e-19	-1.36777	1	1	2.02e-14		3.03e-12	-0.669383	1	1	5.95e-08
GAPDH	1.56e-18	-1.46086	1	1	4.04e-14		7.37e-17	-1.04774	1	1	1.45e-12
STK31	2.43e-18	5.28471	0.846	0.112	6.28e-14		1.39e-12	3.33291	0.721	0.053	2.73e-08
PCSK1N	3.22e-18	2.50848	0.897	0.101	8.32e-14		2.1e-08	1.75218	0.791	0.298	0.000412704
TMSB10	4.68e-18	-1.47588	0.923	1	1.21e-13		3.51e-12	-1.04251	1	1	6.9e-08
IDI1	5.28e-18	-2.61593	0.615	1	1.37e-13		8.17e-09	-1.0317	0.93	1	0.000160388
USP28	7.83e-18	2.55757	1	0.472	2.03e-13		1.31e-11	0.826225	1	0.982	2.57e-07
TPI1	9.64e-18	-1.60867	0.949	1	2.5e-13		1.58e-16	-1.90568	0.93	1	3.1e-12
CPEB1	1.2e-17	4.70331	0.692	0.011	3.11e-13		3.42e-17	3.11589	1	0.439	6.71e-13
SLC23A2	2.45e-17	3.37019	0.923	0.27	6.35e-13		3.88e-14	2.08979	1	0.579	7.63e-10
USP48	8.9e-17	1.96984	1	0.562	2.3e-12		5.17e-09	0.991898	1	0.93	0.000101494
DEK	1.14e-16	-1.6708	0.795	1	2.95e-12		1.92e-11	-0.794192	1	1	3.78e-07
RBBP5	7.24e-16	1.95421	1	0.798	1.87e-11		1.92e-11	0.933158	1	0.982	3.78e-07
TMEM123	7.95e-16	1.84096	1	0.775	2.06e-11		7.18e-14	1.13906	1	1	1.41e-09
VDAC1	8.54e-16	-1.5319	0.769	1	2.21e-11		2.46e-14	-1.34882	0.977	1	4.84e-10
LAPTM4A	9.39e-16	1.07308	1	1	2.43e-11		2.1e-07	1.01577	0.977	0.982	0.00411815
HOXA1	1.07e-15	-4.79928	0.051	0.876	2.77e-11		6.74e-07	-4.16063	0.023	0.474	0.0132301
ATCAY	1.46e-15	3.86311	0.667	0.034	3.78e-11		1.1e-09	1.88673	0.884	0.404	2.16e-05
MTSS1	1.56e-15	1.66893	1	0.989	4.03e-11		7.83e-09	1.02668	1	0.596	0.000153644
MSX1	2.51e-15	-3.20086	0.077	0.899	6.49e-11		8.64e-07	-3.45508	0.279	0.702	0.016958
CCND1	3e-15	-2.93365	0.103	0.876	7.76e-11		8.97e-07	-2.44842	0.558	0.825	0.0176094
CPVL	5.22e-15	2.99204	0.769	0.101	1.35e-10		4.68e-13	1.24953	1	0.93	9.2e-09
FAM98A	8.38e-15	1.86193	1	0.764	2.17e-10		2.04e-12	1.17326	1	1	4e-08
ELAVL2	8.84e-15	2.9431	0.692	0.056	2.29e-10		4.13e-17	2.99604	1	0.491	8.11e-13
TMEM98	2.01e-14	-2.50053	0.179	0.91	5.2e-10		2.73e-09	-1.22327	0.86	0.982	5.37e-05
COMMD3	3.4e-14	2.45601	0.872	0.27	8.8e-10		5.12e-12	1.60941	0.977	0.596	1e-07
RNF17	4.97e-14	4.12919	0.59	0.022	1.29e-09		1.99e-09	3.45841	0.558	0.035	3.9e-05
SMS	7.7e-14	1.36239	1	0.989	1.99e-09		1.72e-10	0.829352	1	1	3.38e-06
SNX3	8.43e-14	1.42406	0.949	0.831	2.18e-09		5.18e-11	0.855138	1	1	1.02e-06
ZFP36L1	1.23e-13	-2.11313	0.897	0.989	3.18e-09		2.06e-07	-0.367213	0.953	1	0.00404184
SLC29A1	2.29e-13	1.72865	0.923	0.551	5.92e-09		2.23e-13	1.66058	0.977	0.86	4.38e-09
TIMP1	2.87e-13	-4.45559	0.154	0.831	7.43e-09		1.78e-07	-1.34162	0.651	0.965	0.00350022
SNRPN	2.9e-13	-1.50941	0.308	0.989	7.51e-09		5.18e-09	-0.739792	1	1	0.000101601
BMP4	3.86e-13	-2.69615	0.205	0.876	9.98e-09		1.88e-08	-3.1057	0.86	0.912	0.000369819
PCBP1	5.06e-13	-1.59797	0.59	1	1.31e-08		6.95e-17	-1.11282	1	1	1.36e-12
FN1	6.51e-13	-1.94908	0.692	0.989	1.69e-08		1.67e-11	-2.95133	0.953	1	3.27e-07
SREBF2	7.14e-13	-1.91147	0.231	0.888	1.85e-08		3.09e-10	-0.994607	0.977	1	6.07e-06
CLDN6	8.67e-13	-1.31317	0.846	0.978	2.24e-08		1.44e-11	-1.41377	0.953	1	2.83e-07
NUCKS1	9.09e-13	-1.65399	0.641	1	2.35e-08		1.92e-11	-0.852235	1	1	3.78e-07
AMOTL2	1.55e-12	-1.82951	0.744	0.966	4.01e-08		1.75e-08	-1.84342	0.558	0.895	0.000343836
YWHAH	1.57e-12	-1.85638	0.615	0.966	4.05e-08		3.82e-13	-1.12945	1	1	7.5e-09
UGDH	1.62e-12	-1.96421	0.256	0.91	4.18e-08		1.05e-15	-2.13352	0.907	1	2.06e-11
RTN4	1.78e-12	-2.06705	0.308	0.978	4.61e-08		1.5e-13	-1.365	1	1	2.95e-09
ID3	1.93e-12	-1.72353	0.615	0.989	4.99e-08		1.3e-14	-3.14596	0.767	0.982	2.56e-10
UNG	2.21e-12	1.99683	0.949	0.551	5.71e-08		3.09e-10	0.907832	1	0.982	6.07e-06
PTK7	2.31e-12	-2.45611	0.154	0.843	5.98e-08		2.12e-07	-0.920941	0.674	0.982	0.00415667
MARCKS	2.77e-12	-1.5428	0.846	1	7.16e-08		4.51e-11	-1.36195	1	1	8.85e-07
VDAC2	3.86e-12	-0.867931	0.949	1	9.99e-08		5.18e-11	-0.788338	1	1	1.02e-06
DNMT3B	4.28e-12	-2.57424	0.051	0.753	1.11e-07		7.82e-17	-2.91047	1	1	1.53e-12
HERC5	4.31e-12	1.45849	1	0.966	1.11e-07		9.16e-11	1.92142	0.884	0.333	1.8e-06
PRKAR2B	4.66e-12	2.71079	0.692	0.124	1.21e-07		8.24e-11	1.19503	1	0.93	1.62e-06
TFAP2C	4.83e-12	1.23059	1	0.843	1.25e-07		1.76e-15	2.18259	1	0.737	3.45e-11
HAND1	4.99e-12	-4.34007	0.154	0.787	1.29e-07		2.65e-07	-4.20342	0.349	0.807	0.00519839
TGIF1	7.08e-12	-1.43313	0.667	0.989	1.83e-07		1.31e-07	-1.3291	0.977	1	0.00257123
SLC16A1	8.29e-12	-1.50462	0.923	1	2.14e-07		1.58e-07	-1.20543	1	0.982	0.00310715
MFAP2	1.04e-11	-1.79667	0.513	0.955	2.68e-07		3.84e-10	-0.984824	0.837	1	7.55e-06
MORC4	1.08e-11	2.25826	0.795	0.225	2.8e-07		3.7e-12	2.32676	0.907	0.351	7.25e-08
PLEKHB2	2.31e-11	1.23721	0.949	0.91	5.98e-07		1.91e-07	0.743188	1	0.965	0.00375005
YWHAZ	2.51e-11	-0.64503	1	1	6.49e-07		1.22e-13	-0.837323	1	1	2.39e-09
FZD7	2.92e-11	-3.21338	0	0.685	7.56e-07		5.84e-11	-3.05677	0.86	0.93	1.15e-06
TEAD2	3.73e-11	-1.89708	0.205	0.854	9.65e-07		2.69e-09	-1.10197	0.977	0.982	5.28e-05
PSME2	5.1e-11	-1.98603	0.333	0.865	1.32e-06		1.41e-11	-1.13969	0.977	0.982	2.77e-07
LEF1	5.27e-11	-2.43849	0.179	0.831	1.36e-06		2.76e-08	-1.42429	0.488	0.93	0.000541222
MAD2L2	7.95e-11	-1.57996	0.615	0.944	2.06e-06		2.22e-11	-1.65745	0.953	0.982	4.35e-07
NAP1L1	9.4e-11	-0.878464	1	1	2.43e-06		2.51e-16	-0.821853	1	1	4.93e-12
PDE3A	1.03e-10	2.92078	0.487	0.022	2.67e-06		7.13e-09	1.61166	0.884	0.439	0.0001399
RAB25	1.13e-10	-2.5927	0.256	0.809	2.91e-06		1.87e-07	-2.156	0.302	0.754	0.00366974
CDC42SE1	1.13e-10	-1.66424	0.487	0.91	2.93e-06		1.98e-07	-1.08852	0.907	0.982	0.0038871
AGRN	1.16e-10	-1.5981	0.051	0.697	3e-06		1.78e-07	-0.988538	0.791	0.982	0.00349585
IFITM3	1.68e-10	-3.06762	0.231	0.809	4.35e-06		4.73e-16	-2.10222	1	1	9.29e-12
CDKL2	1.68e-10	2.35253	0.692	0.157	4.36e-06		8.73e-14	2.4703	0.837	0.088	1.71e-09
HMGCS1	1.69e-10	-1.84502	0.41	0.91	4.37e-06		3.11e-13	-1.84506	0.93	1	6.1e-09
CRABP2	1.7e-10	-1.68777	0.821	0.989	4.39e-06		3.12e-17	-3.94568	0.581	1	6.12e-13
SLC16A3	1.9e-10	-3.29556	0.051	0.685	4.91e-06		1.32e-11	-2.09326	0.279	0.895	2.58e-07
SEC23B	1.9e-10	1.22042	1	0.888	4.92e-06		2.33e-11	0.892588	1	1	4.57e-07
GJA1	1.94e-10	-1.87259	0.564	0.955	5.02e-06		3.62e-17	-3.74092	0.977	1	7.11e-13
ZCWPW1	2.48e-10	2.43784	0.667	0.146	6.41e-06		2.43e-07	2.06637	0.581	0.123	0.00477501
PRDX2	2.87e-10	-0.535135	1	1	7.44e-06		1.25e-11	-0.878097	0.977	1	2.45e-07
MDK	2.87e-10	-0.715469	1	1	7.44e-06		9.25e-15	-1.4626	1	1	1.82e-10
PTPRF	3.84e-10	-1.98212	0.256	0.831	9.94e-06		2.87e-08	-0.874282	1	1	0.000563995
LIN28B	5.95e-10	-1.61144	0.487	0.933	1.54e-05		3.5e-12	-1.72948	0.93	0.965	6.88e-08
HDGF	6.92e-10	-1.42168	0.513	0.944	1.79e-05		2.39e-17	-1.74364	1	1	4.69e-13
APOE	9.97e-10	-3.41701	0.179	0.775	2.58e-05		2.69e-10	-1.17601	0.837	1	5.27e-06
FSCN1	1.05e-09	-1.01952	0.692	1	2.73e-05		9.1e-13	-1.44725	1	1	1.79e-08
CSRP2	1.66e-09	-1.62294	0.59	0.921	4.3e-05		4.5e-11	-1.42961	0.907	1	8.83e-07
RARG	1.7e-09	-1.76012	0.205	0.787	4.39e-05		1.1e-08	-2.28912	0.372	0.789	0.000216614
OSBPL3	1.89e-09	2.43601	0.564	0.101	4.9e-05		6.37e-10	1.41369	0.977	0.544	1.25e-05
LAMB1	1.93e-09	-2.0331	0.282	0.843	5e-05		2.91e-11	-1.84081	0.605	0.965	5.72e-07
RNF125	1.99e-09	2.1196	0.59	0.101	5.16e-05		2.34e-07	1.41061	0.907	0.614	0.00459869
SLC38A2	2.04e-09	-0.869967	0.949	1	5.27e-05		7.84e-09	-0.900897	0.977	1	0.000153961
TEX30	2.11e-09	1.3284	0.949	0.629	5.46e-05		5.54e-07	0.980836	1	0.895	0.0108832
S100PBP	2.33e-09	2.01543	0.692	0.202	6.03e-05		9.93e-11	1.01347	1	0.982	1.95e-06
PRDX4	2.39e-09	0.907889	0.974	0.978	6.18e-05		2.46e-14	1.31215	1	1	4.84e-10
TUBA3E	2.72e-09	3.18798	0.359	0	7.03e-05		2.28e-10	3.30322	0.814	0.298	4.47e-06
CDH1	2.72e-09	-2.03848	0.513	0.843	7.04e-05		3.48e-08	-2.86776	0.465	0.789	0.000683615
SERPINH1	4.18e-09	-1.43756	0.513	0.933	0.000108147		1.05e-15	-1.56247	1	1	2.06e-11
PTCH1	5.06e-09	-1.91055	0.231	0.787	0.000130858		3.67e-10	-1.99942	0.651	0.965	7.2e-06
COL18A1	6.27e-09	-1.75645	0.103	0.697	0.0001623		1.72e-11	-2.00226	0.605	0.965	3.38e-07
YAP1	6.59e-09	-1.43895	0.872	0.989	0.000170613		1.75e-11	-1.28511	1	1	3.43e-07
FADS1	7.71e-09	-1.4413	0.282	0.809	0.000199414		7.61e-07	-0.928554	0.837	0.965	0.0149434
SLC1A5	8.09e-09	-1.88481	0.256	0.798	0.000209343		7.52e-15	-2.41767	0.651	0.982	1.48e-10
SPARC	9.09e-09	-2.60855	0.231	0.742	0.00023517		7.15e-07	-0.92637	1	1	0.0140393
PIM2	1.16e-08	1.85699	0.744	0.27	0.000300764		9.94e-16	2.24457	1	1	1.95e-11
MGAT5	1.32e-08	2.01481	0.846	0.438	0.00034046		1.27e-08	1.85395	0.791	0.281	0.000249222
PCBP2	1.44e-08	-0.89677	0.974	1	0.0003724		4.16e-07	-0.538465	1	1	0.00816004
CTNNB1	1.58e-08	-0.872941	0.974	1	0.000407679		1.77e-07	-0.638703	1	1	0.00347897
PRDM1	1.59e-08	1.43276	0.692	0.202	0.000412391		5.96e-11	1.30062	1	1	1.17e-06
CYP51A1	1.7e-08	-1.20343	0.667	0.966	0.000438741		4.01e-07	-0.927621	1	1	0.00786718
PFN1	1.72e-08	-0.43381	1	1	0.000446196		2.96e-10	-0.604752	1	1	5.81e-06
NDUFB2	2.06e-08	0.737158	1	0.989	0.000534113		2.43e-06	0.301768	1	1	0.0477972
FASN	2.62e-08	-1.32995	0.051	0.618	0.000677707		1.31e-11	-1.2962	0.953	0.982	2.57e-07
STAT1	2.81e-08	-2.84812	0.205	0.697	0.000727847		1.82e-06	-0.784681	0.651	0.947	0.0356894
TOP2B	3.19e-08	-1.50854	0.487	0.865	0.000824811		2.62e-11	-1.26107	0.93	0.982	5.14e-07
NCAM1	5.06e-08	1.78225	0.744	0.292	0.00130881		1.39e-07	1.11674	0.953	0.561	0.0027247
IGFBP2	5.89e-08	-2.49974	0.282	0.697	0.00152325		2.09e-10	-1.79265	0.744	0.947	4.09e-06
GIP	6.5e-08	3.81379	0.385	0.034	0.0016829		1.84e-17	3.7917	1	0.351	3.62e-13
NDUFA8	7.62e-08	1.03254	0.949	0.888	0.00197311		1.92e-08	0.621417	1	1	0.000377852
TMEM87A	8.21e-08	1.10281	0.974	0.843	0.00212567		3.08e-07	0.755604	1	0.877	0.00605559
SEMA6A	8.84e-08	-2.46619	0.103	0.596	0.00228662		2.58e-10	-2.28041	0.953	0.965	5.07e-06
HPCA	8.91e-08	-1.53476	0.103	0.663	0.00230537		6.57e-08	-1.41658	0.07	0.596	0.00128983
DRG1	9.98e-08	0.671335	1	1	0.00258387		4.31e-07	0.609251	1	1	0.0084634
USP10	1.05e-07	-1.07357	0.564	0.944	0.00272704		6.54e-07	-0.549474	0.977	1	0.0128338
PSMA7	1.15e-07	-0.607693	0.949	1	0.00297836		2.48e-12	-0.752107	1	1	4.88e-08
HAPLN1	1.15e-07	-2.69409	0.179	0.652	0.00298108		5.6e-07	-3.94549	0.488	0.877	0.0109882
CXCL12	1.79e-07	-3.60772	0.333	0.708	0.00462385		9.8e-11	-2.01495	0.651	0.965	1.92e-06
CCDC172	1.91e-07	3.4815	0.282	0	0.00494848		4.76e-07	1.49949	0.628	0.14	0.00935496
PGK1	2.13e-07	-0.722529	0.872	1	0.00551932		2.96e-10	-0.557276	1	1	5.81e-06
CNN2	2.45e-07	-0.911787	0.564	0.944	0.00633988		6.97e-12	-1.21245	0.884	1	1.37e-07
CNPY2	2.56e-07	-0.846597	0.795	0.955	0.00663054		1.22e-14	-1.23023	0.977	1	2.39e-10
RAB11A	2.61e-07	-0.812432	0.769	0.989	0.0067548		2.12e-06	-0.525727	1	1	0.041673
HLCS	3.03e-07	1.49263	0.821	0.472	0.00783278		1.38e-07	1.1753	0.977	0.684	0.00271233
RBBP8	4.58e-07	1.06629	0.923	0.876	0.0118617		3.16e-07	0.911159	0.953	0.632	0.00620249
CACNB2	5.04e-07	1.66092	0.538	0.124	0.0130521		1.25e-06	0.211685	0.558	0.088	0.0244568
MGST3	5.77e-07	0.822889	0.897	0.831	0.0149394		7.22e-09	0.611696	1	1	0.000141734
IL17RD	6.5e-07	-1.3301	0.41	0.831	0.01682		7.96e-10	-2.05457	0.744	0.947	1.56e-05
EIF4G1	6.7e-07	-0.804997	0.923	1	0.0173419		1.45e-06	-0.669699	1	1	0.0284725
PRTFDC1	6.95e-07	-2.53626	0.128	0.584	0.0179985		9.78e-08	-1.35904	0.558	0.93	0.00191922
ARID3B	7.35e-07	-1.27146	0.359	0.809	0.0190204		8.41e-07	-0.781221	0.744	0.947	0.0165069
TEX14	7.62e-07	2.86671	0.256	0	0.0197117		1.06e-06	2.477	0.674	0.281	0.0208005
SSBP1	7.63e-07	0.808768	1	0.91	0.0197548		1.85e-13	0.82277	1	1	3.63e-09
IGF2BP1	7.96e-07	-0.991911	0.513	0.933	0.020591		5.96e-11	-0.674681	1	1	1.17e-06
TMEM54	8.47e-07	-1.80289	0.128	0.618	0.0219222		3.81e-09	-2.90036	0.209	0.737	7.47e-05
MRPS34	8.8e-07	-1.09388	0.538	0.854	0.022765		1.75e-12	-1.03148	0.977	1	3.44e-08
UNC5B	9.04e-07	-1.39347	0	0.449	0.0233967		1.41e-10	-1.81302	0.837	0.965	2.77e-06
ERBB2	9.35e-07	-2.19231	0.077	0.539	0.0242096		1.31e-12	-2.25236	0.465	0.912	2.58e-08
CHD7	1.06e-06	-0.842905	0.615	0.966	0.0273428		4.41e-10	-1.50331	0.907	0.982	8.66e-06
FKBP10	1.12e-06	-1.35789	0.462	0.82	0.0291106		6.55e-11	-1.77213	0.372	0.912	1.29e-06
EIF4B	1.14e-06	-0.61149	0.949	0.989	0.0294275		3.46e-07	-0.435723	1	1	0.00679395
CDC42SE2	1.17e-06	0.884617	0.897	0.809	0.0301558		7.68e-07	0.751971	1	0.947	0.015076
HES1	1.21e-06	-1.25702	0.462	0.888	0.0312747		8.76e-08	-2.52934	0.535	0.807	0.0017196
DDX4	1.22e-06	3.77343	0.282	0.011	0.0315485		1.14e-08	3.28494	0.698	0.211	0.000224794
CITED2	1.47e-06	-1.3434	0.462	0.854	0.0379423		1.01e-12	-2.04717	0.907	1	1.97e-08
PROM1	1.64e-06	-2.26556	0.051	0.506	0.0425143		1.57e-10	-2.07335	0.953	0.982	3.08e-06
PIWIL2	1.65e-06	2.91424	0.359	0.045	0.0427323		3.62e-10	1.58258	0.977	0.754	7.1e-06
CISD2	1.67e-06	-0.937367	0.641	0.955	0.0431445		2.38e-13	-1.77062	0.837	1	4.67e-09
FRAT2	1.75e-06	2.17656	0.538	0.157	0.0453135		1.15e-07	0.907635	1	0.825	0.0022611
ETFB	1.86e-06	0.662517	1	0.91	0.0480379		1.97e-10	0.951596	1	1	3.87e-06
PPIA	8.17e-19	-0.993171	1	1	2.11e-14		1.49e-16	-1.06656	1	1	2.92e-12
HMGA2	2.85e-18	-4.03225	0.282	0.978	7.38e-14		3.86e-09	-1.33138	0.953	1	7.57e-05
H2AFY	2.28e-16	-2.68846	0.077	0.933	5.89e-12		3.19e-11	-1.6514	0.814	0.982	6.26e-07
SLC2A1	5.13e-16	-2.60209	0.641	0.989	1.33e-11		2.99e-16	-2.59363	1	1	5.86e-12
HMGB1	1.69e-15	-0.98108	1	1	4.38e-11		8.49e-12	-0.649656	1	1	1.67e-07
PDPN	4.14e-15	1.91012	1	0.787	1.07e-10		2.44e-11	1.14078	1	1	4.79e-07
HMGA1	2.3e-12	-1.21284	0.949	1	5.96e-08		1.05e-15	-1.14887	1	1	2.06e-11
CD59	2.97e-12	2.972	0.564	0.034	7.69e-08		1.24e-15	2.02207	1	0.912	2.44e-11
RRM2	1.23e-11	-1.16227	0.846	0.989	3.17e-07		5.77e-10	-1.33521	0.93	1	1.13e-05
PKM	9.4e-11	-0.76803	1	1	2.43e-06		5.69e-10	-2.14229	0.837	0.965	1.12e-05
TCL1A	1.45e-10	3.51981	0.41	0	3.74e-06		2.05e-15	3.56197	0.884	0.123	4.03e-11
PGAM1	8.26e-10	-0.643968	1	1	2.14e-05		1.85e-15	-0.988173	1	1	3.63e-11
EIF5A	1.18e-09	-0.648248	1	1	3.06e-05		1.67e-12	-0.962935	1	1	3.27e-08
DDX43	2.72e-09	4.14802	0.359	0	7.03e-05		4.27e-08	1.55305	0.907	0.509	0.00083821
CLIC1	3.33e-09	-0.977485	0.692	1	8.62e-05		1.59e-12	-1.06805	0.977	1	3.11e-08
DCAF4	4.14e-09	1.79345	0.615	0.112	0.000107056		5.11e-11	1.22051	1	0.702	1e-06
PEMT	5.21e-09	-2.07717	0.179	0.753	0.000134776		1.41e-06	-0.928805	0.767	0.947	0.0277301
AGTRAP	1.06e-08	-1.45765	0.641	0.933	0.000274068		2.99e-09	-1.10264	0.907	0.982	5.86e-05
SPATA22	1.66e-08	4.78072	0.359	0.011	0.000428946		1e-13	2.90273	0.86	0.175	1.96e-09
DAZL	1.66e-08	4.95851	0.385	0.022	0.000430621		5.9e-08	3.7884	0.558	0.088	0.0011592
CHCHD2	1.78e-08	-0.546444	0.974	1	0.000459803		8.86e-07	-0.373356	1	1	0.017391
SH3BGRL	4.72e-08	-3.90908	0.026	0.551	0.00122125		2.42e-09	-0.944428	0.977	1	4.75e-05
IFITM1	6.98e-07	-2.25092	0.256	0.697	0.0180532		9.51e-07	-1.26256	1	1	0.0186704
SLC38A1	7.98e-07	-2.67042	0.128	0.596	0.020655		1.79e-11	-1.68471	0.93	0.982	3.51e-07
NDUFA12	9.22e-07	0.49119	1	1	0.0238503		4.8e-08	0.637103	1	0.982	0.000942657
ANP32A	1.05e-06	-0.861669	0.821	1	0.0271513		6.55e-11	-0.946637	1	1	1.29e-06
MYL6	7.76e-17	-1.14113	0.974	1	2.01e-12		4.42e-10	-0.641781	1	1	8.68e-06
SOX15	1.11e-14	1.75876	0.974	0.472	2.88e-10		3.33e-16	2.24329	1	0.596	6.53e-12
COMMD7	8.43e-14	-2.18395	0.179	0.888	2.18e-09		6.01e-07	-1.17847	0.791	0.982	0.0117916
COX8C	1.39e-12	4.58025	0.538	0.022	3.61e-08		7.08e-08	1.74401	0.837	0.456	0.00139065
ATPIF1	4.14e-10	-0.713141	0.974	1	1.07e-05		7.84e-09	-0.506841	1	1	0.000153961
