## Supplementary material for "Specification and epigenetic resetting of the pig germline exhibit conservation with the human lineage": Suppl. Table 5

### Sheet: MappingSummary
	PigRef	Total Reads	Mapped Reads				Reads after Deduplication				Total CpG Sites	Cytosine Coverage
												>=1x		>=3x		>=5x		>=10x
			Counts			Percentage	Counts			Percentage		Counts	Percentage	Counts	Percentage	Counts	Percentage	Counts	Percentage
			PE (pbat)	R1 (pbat)	R2 (default)		PE (pbat)	R1 (pbat)	R2 (default)
	female_pgc1	706566896	264461670	71566960	56888793	0.556094	175780996	38254067	27035292	0.341185	59318274	55624073	0.937722	46200315	0.778855	35142971	0.592448	13558696	0.228575
	female_pgc2	700348120	279010304	75177934	57847185	0.588329	197493700	41611372	27356243	0.38047	59318274	55756579	0.939956	47032097	0.792877	36994182	0.623656	16945242	0.285666
	female_soma3	650868108	244820062	69457217	52101976	0.562909	176640974	40499123	26475766	0.374294	59318274	55610740	0.937498	45697267	0.770374	33858009	0.570785	11602690	0.195601
	male_pgc2	687650606	256693940	59746398	39540248	0.517677	194738178	40864740	25816539	0.380163	59318274	55835892	0.941293	47330603	0.797909	37557788	0.633157	17622753	0.297088
	male_pgc3	670897138	263151760	49382055	38821361	0.523709	195421282	34622981	24742798	0.379771	59318274	55208021	0.930708	45234503	0.762573	34673710	0.584537	15485676	0.261061
	male_soma2	661616978	275325482	41235774	29627307	0.523246	198559132	28096368	19344930	0.371817	59318274	54701611	0.922171	43234818	0.728862	31354930	0.528588	11161879	0.188169
											* Filtered CpG Sites, only sites on autosomes and chrXY were reported
	PigRef	Mapping Efficiency	Cytosine Coverage				Bisulfite conversion rate
			>=1x	>=3x	>=5x	>=10x
			Percentage	Percentage	Percentage	Percentage
	PGC	0.3704	0.9374	0.7831	0.6084	0.2681	0.9915
	Soma	0.3731	0.9298	0.7496	0.5497	0.1919	0.9895
