## Supplementary material for "Specification and epigenetic resetting of the pig germline exhibit conservation with the human lineage": Suppl. Table 6

### Sheet: TableS5_PGC-high_TE repressor 
	p_val	avg_logFC	pct.1 (PGC)	pct.2 (E14 Soma)	p_val_adj	Gene Name	Note	Reference
ENSSSCG00000006846	3.62836e-20	3.87789	0.949	0.191	9.3902e-16	HENMT1	piRNA/RNAi-Pathways	Lim, S.L., Qu, Z.P., Kortschak, R.D., Lawrence, D.M., Geoghegan, J., Hempfling, A.L., Bergmann, M., Goodnow, C.C., Ormandy, C.J., Wong, L. and Mann, J., 2015. HENMT1 and piRNA stability are required for adult male germ cell transposon repression and to define the spermatogenic program in the mouse. PLoS genetics, 11(10).
ENSSSCG00000026333	6.40779e-16	3.7874	0.795	0.124	1.65834e-11	GTSF1	piRNA/RNAi-Pathways	Yoshimura, T., Toyoda, S., Kuramochi-Miyagawa, S., Miyazaki, T., Miyazaki, S., Tashiro, F., Yamato, E., Nakano, T. and Miyazaki, J.I., 2009. Gtsf1/Cue110, a gene encoding a protein with two copies of a CHHC Zn-finger motif, is involved in spermatogenesis and retrotransposon suppression in murine testes. Developmental biology, 335(1), pp.216-227.
ENSSSCG00000006776	1.92678e-14	1.69243	1	0.854	4.9865e-10	MOV10	Post-transcriptional	Arjan-Odedra, S., Swanson, C.M., Sherer, N.M., Wolinsky, S.M. and Malim, M.H., 2012. Endogenous MOV10 inhibits the retrotransposition of endogenous retroelements but not the replication of exogenous retroviruses. Retrovirology, 9(1), p.53.
ENSSSCG00000016627	3.34424e-13	5.14467	0.564	0.022	8.65489e-09	ASZ1	piRNA/RNAi-Pathways	Ma, L., Buchold, G.M., Greenbaum, M.P., Roy, A., Burns, K.H., Zhu, H., Han, D.Y., Harris, R.A., Coarfa, C., Gunaratne, P.H. and Yan, W., 2009. GASZ is essential for male meiosis and suppression of retrotransposon expression in the male germline. PLoS genetics, 5(9).
ENSSSCG00000004752	9.67704e-08	2.18177	0.487	0.079	0.00250442	EXD1	piRNA/RNAi-Pathways	Yang, Z., Chen, K.M., Pandey, R.R., Homolka, D., Reuter, M., Janeiro, B.K.R., Sachidanandam, R., Fauvarque, M.O., McCarthy, A.A. and Pillai, R.S., 2016. PIWI slicing and EXD1 drive biogenesis of nuclear piRNAs from cytosolic targets of the mouse piRNA pathway. Molecular cell, 61(1), pp.138-152.
ENSSSCG00000016913	1.21903e-06	3.77343	0.282	0.011	0.0315485	DDX4	piRNA/RNAi-Pathways	Kuramochi-Miyagawa, S., Watanabe, T., Gotoh, K., Takamatsu, K., Chuma, S., Kojima-Kita, K., Shiromoto, Y., Asada, N., Toyoda, A., Fujiyama, A. and Totoki, Y., 2010. MVH in piRNA processing and gene silencing of retrotransposons. Genes & development, 24(9), pp.887-892.
ENSSSCG00000017543	1.329e-06	1.0478	0.923	0.663	0.0343944	CALCOCO2	Post-transcriptional	Guo, H., Chitiprolu, M., Gagnon, D., Meng, L., Perez-Iratxeta, C., Lagace, D. and Gibbings, D., 2014. Autophagy supports genomic stability by degrading retrotransposon RNA. Nature communications, 5(1), pp.1-11.
ENSSSCG00000030228	1.65117e-06	2.91424	0.359	0.045	0.0427323	PIWIL2	piRNA/RNAi-Pathways	De Fazio, S., Bartonicek, N., Di Giacomo, M., Abreu-Goodger, C., Sankar, A., Funaya, C., Antony, C., Moreira, P.N., Enright, A.J. and O’Carroll, D., 2011. The endonuclease activity of Mili fuels piRNA amplification that silences LINE1 elements. Nature, 480(7376), pp.259-263.
ENSSSCG00000021075	4.66407e-06	3.11719	0.256	0.011	0.120706	TDRD1	piRNA/RNAi-Pathways	Reuter, M., Chuma, S., Tanaka, T., Franz, T., Stark, A. and Pillai, R.S., 2009. Loss of the Mili-interacting Tudor domain–containing protein-1 activates transposons and alters the Mili-associated small RNA profile. Nature structural & molecular biology, 16(6), p.639.
ENSSSCG00000039878	4.38862e-05	3.20272	0.179	0	1	PLD6	piRNA/RNAi-Pathways	Watanabe, T., Chuma, S., Yamamoto, Y., Kuramochi-Miyagawa, S., Totoki, Y., Toyoda, A., Hoki, Y., Fujiyama, A., Shibata, T., Sado, T. and Noce, T., 2011. MITOPLD is a mitochondrial protein essential for nuage formation and piRNA biogenesis in the mouse germline. Developmental cell, 20(3), pp.364-375.
ENSSSCG00000027770	4.65934e-05	2.99233	0.436	0.146	1	TDRKH	piRNA/RNAi-Pathways	Saxe, J.P., Chen, M., Zhao, H. and Lin, H., 2013. Tdrkh is essential for spermatogenesis and participates in primary piRNA biogenesis in the germline. The EMBO journal, 32(13), pp.1869-1885.
ENSSSCG00000027806	0.000156679	1.42369	0.641	0.36	1	SAMHD1	Post-transcriptional	Hu, S., Li, J., Xu, F., Mei, S., Le Duff, Y., Yin, L., Pang, X., Cen, S., Jin, Q., Liang, C. and Guo, F., 2015. SAMHD1 inhibits LINE-1 retrotransposition by promoting stress granule formation. PLoS genetics, 11(7).
ENSSSCG00000007702	0.000165287	2.67155	0.154	0	1	FKBP6	piRNA/RNAi-Pathways	Xiol, J., Cora, E., Koglgruber, R., Chuma, S., Subramanian, S., Hosokawa, M., Reuter, M., Yang, Z., Berninger, P., Palencia, A. and Benes, V., 2012. A role for Fkbp6 and the chaperone machinery in piRNA amplification and transposon silencing. Molecular cell, 47(6), pp.970-979.
ENSSSCG00000011937	0.000272701	3.28243	0.179	0.011	1	MORC1	Epigenetic	Pastor, W.A., Stroud, H., Nee, K., Liu, W., Pezic, D., Manakov, S., Lee, S.A., Moissiard, G., Zamudio, N., Bourc’his, D. and Aravin, A.A., 2014. MORC1 represses transposable elements in the mouse male germline. Nature communications, 5, p.5795.
ENSSSCG00000002552	0.000385788	1.53184	0.256	0.045	1	TDRD9	piRNA/RNAi-Pathways	Shoji, M., Tanaka, T., Hosokawa, M., Reuter, M., Stark, A., Kato, Y., Kondoh, G., Okawa, K., Chujo, T., Suzuki, T. and Hata, K., 2009. The TDRD9-MIWI2 complex is essential for piRNA-mediated retrotransposon silencing in the mouse male germline. Developmental cell, 17(6), pp.775-787.
ENSSSCG00000006645	0.000385828	0.770534	0.923	0.921	1	SETDB1	Epigenetic	Karimi, M.M., Goyal, P., Maksakova, I.A., Bilenky, M., Leung, D., Tang, J.X., Shinkai, Y., Mager, D.L., Jones, S., Hirst, M. and Lorincz, M.C., 2011. DNA methylation and SETDB1/H3K9me3 regulate predominantly distinct sets of genes, retroelements, and chimeric transcripts in mESCs. Cell stem cell, 8(6), pp.676-687.
ENSSSCG00000009570	0.000522537	0.470927	0.949	0.933	1	Mphosph8	Epigenetic	Robbez-Masson, L., Tie, C.H., Conde, L., Tunbak, H., Husovsky, C., Tchasovnikarova, I.A., Timms, R.T., Herrero, J., Lehner, P.J. and Rowe, H.M., 2018. The HUSH complex cooperates with TRIM28 to repress young retrotransposons and new genes. Genome research, 28(6), pp.836-845.
ENSSSCG00000032453	0.000754804	1.33376	0.513	0.281	1	SUV39H1	Epigenetic	Bulut-Karslioglu, A., Inti, A., Ramirez, F., Barenboim, M., Onishi-Seebacher, M., Arand, J., Galán, C., Winter, G.E., Engist, B., Gerle, B. and O’Sullivan, R.J., 2014. Suv39h-dependent H3K9me3 marks intact retrotransposons and silences LINE elements in mouse embryonic stem cells. Molecular cell, 55(2), pp.277-290.
ENSSSCG00000009749	0.0136018	2.5874	0.103	0.011	1	PIWIL1	piRNA/RNAi-Pathways	Reuter, M., Berninger, P., Chuma, S., Shah, H., Hosokawa, M., Funaya, C., Antony, C., Sachidanandam, R. and Pillai, R.S., 2011. Miwi catalysis is required for piRNA amplification-independent LINE1 transposon silencing. Nature, 480(7376), pp.264-267.
ENSSSCG00000014016	0.0494541	0.311946	0.923	0.989	1	SQSTM1	Post-transcriptional	Guo, H., Chitiprolu, M., Gagnon, D., Meng, L., Perez-Iratxeta, C., Lagace, D. and Gibbings, D., 2014. Autophagy supports genomic stability by degrading retrotransposon RNA. Nature communications, 5(1), pp.1-11.
