## Supplementary material for "Specification and epigenetic resetting of the pig germline exhibit conservation with the human lineage": Suppl. Table 7

### Sheet: Primary Antibody
	Host	Brand	ID	Dilution
PGC markers
Sda/GM2	Mouse	Home-made	/	1:50-1:100
SOX17	Goat	R&D	AF1924	1:500-1:700
DAZL	Goat	Novusbio	NB100-2437	1:200
GPR50	Rabbit	Proteintech	19762-1-AP	1:100-1:200
DNA Repair Components
UNG	Rabbit	Proteintech	12394-1-AP	1:300
PARP1	Rabbit	Proteintech	13371-1-AP	1:200
Epigenetic Markers
5hmC	Rabbit	Active Motif	39791	1:1500-1:2000
5mC	Mouse	Eurogentec	BI-MECY-0100	1:1500-1:2000
H3K27me3	Rabbit	Active Motif	39157	1:300
H2AFY	Mouse	R&D	MAB8318	1:100
FACS of human PGC
Alexa Fluor 488-conjugated anti-alkaline phosphatase (AP)	Mouse	BD Pharmingen	561495	1:100
PerCP-Cy5.5-conjugated anti-CD117	Mouse	BD Pharmingen	333950	1:100

### Sheet: Secondary Antibody
	Brand	ID	Dilution
Donkey anti-Mouse Alexa 488	Invitrogen	A-21202	1:500
Donkey anti-Rabbit Alexa 488	Invitrogen	A-21206	1:500
Donkey anti-Mouse Alexa 555	Invitrogen	A-31570	1:500
Donkey anti-Rabbit Alexa 555	Invitrogen	A-31572	1:500
Donkey anti-Goat Alexa 647	Invitrogen	A-21447	1:500
